# Reprogramming of auxin and brassinosteroid signaling is an early part of the homeostatic response to a viral movement protein

**DOI:** 10.64898/2026.02.14.705926

**Authors:** Mazen Alazem, Jessi Kreder, Patricia Baldrich, Samantha P. Nuzzi, Tessa M. Burch-Smith

## Abstract

Plant viruses rely on intercellular trafficking via plasmodesmata (PD) to move between cells in their hosts. This ability is conferred by virus encoded movement proteins (MPs), which can increase plasmodesmal permeability and intercellular trafficking independent of other viral proteins. Callose dynamics in the cell walls surrounding PD have a critical role in determining plasmodesmal flux, with decreased callose levels correlates with increased trafficking. Notably, PD callose levels are both increased and decreased during virus infection, suggesting that there are regulatory responses to the virus. Here, we found that auxin and brassinosteroid (BR) exert opposing effects on PD connectivity. While auxin enhances intercellular trafficking primarily by promoting PD density, BR restricts connectivity by reducing reduced PD biogenesis and increasing callose accumulation. We identified genes involved in auxin and BR signaling as Most of those genes encode membrane-associated proteins. We identified the receptor-like protein RLP15 as a critical upstream regulator of intracellular auxin homeostasis through stabilization of the ER-localized auxin transporter PILS5. In parallel, negative regulators of PD permeability including ERECTA, PPI, CER3, and DEAL2 define a host connectivity restraint network. These findings point to an auxin-BR module as a nexus for determining the degree of changes in plasmodesmal permeability that is elicited by the viral MP. Together with changes in callose dynamics at PD, this regulatory node allows plants to maintain homeostasis of intercellular trafficking, possibly contributing to maintenance of cell and tissue integrity during infection.

**Significance Statement:** Plant viruses encode movement proteins (MP) which increase plasmodesmal permeability to allow the local cell-to-cell trafficking of viral entities. This study identifies a non-canonical auxin-BR antagonistic module that regulates plasmodesmal connectivity in response to the changes triggered by viral movement protein early in the infection cycle. We demonstrate that MP30, encoded by the tobacco mosaic virus, rewires BR’s and auxin’s roles in controlling intercellular communication by interfering with membrane proteins associated with these hormonal pathways. By defining this hormonal nexus, our findings reveal a sophisticated host-pathogen interface where plants attempt to maintain intercellular homeostasis during the onset of viral pathogenesis.
