## Supplemental Table 1 for "Reprogramming of auxin and brassinosteroid signaling is an early part of the homeostatic response to a viral movement protein"

### Sheet: MP30vsGFP 40h
													Table S1. List of genes with statistically significant differential expression in the presence of MP30. P<0.05.
	baseMean	log2FoldChange	lfcSE	stat	pvalue	padj		Uniport	Gene Symbol	Protein family	LOC Acc# from String_DB	Strin_DB annotation	N ben Base acc. No	N_Ben_Base annotation based on TAIR10	Arabidopsis Gene	Gene Symbol from Arabidopsis
Niben261Chr10g0394017	75.3951	-24.2983	5.11501	-4.7504	2.03e-06	0.00197337	Serine/threonine-protein kinase bri1-like	0	RLP15	PF13855:Leucine	LOC107769846	Probable leucine-rich repeat receptor-like protein kinase At1g35710.	Nbe.v1.1.chr11g12950	receptor like protein 15	AT1G74190.1	look again Bri1 vs RLP56	AT1G74190
Niben261Chr01g1133004	17.9361	-6.2447	1.51342	-4.12623	3.69e-05	0.0182069	Phosphatidylinositol/phosphatidylcholine transfer protein SFH11	F4JYJ3	SFH11	Phosphatidylinositol/phosphatidylcholine	LOC107778534	Phosphatidylinositol/phosphatidylcholine transfer protein SFH11-like isoform X1.	Nbe.v1.1.chr15g31270	Sec14p-like phosphatidylinositol transfer family protein	AT5G47510.4	No Symbols available	AT5G47510
Niben261Chr19g1385007	98.6178	-2.30435	0.335136	-6.87587	6.16e-12	9.58e-08	Peptidylprolyl isomerase	Q7DMA9	PAS1	Peptidyl-prolyl	LOC107774900	Peptidylprolyl isomerase.	Nbe.v1.1.chr18g38880	FKBP-type peptidyl-prolyl cis-trans isomerase family protein	AT3G54010.1	PAS1	AT3G54010
Niben261Chr09g0564005	73.0367	-1.90145	0.433393	-4.38736	1.15e-05	0.00775814	DUF4005 domain-containing protein	Q9LYR0	IQD11	Protein	LOC107769988	Protein IQ-DOMAIN 14-like.	Nbe.v1.1.chr01g15330	IQ-domain 11	AT5G13460.1	IQD11	AT5G13460
Niben261Chr17g0241006	99.8535	-1.74278	0.430818	-4.04529	5.23e-05	0.0228941	Sulfate transporter	Q9LW86	SUT34	Probable	LOC107788060	Probable sulfate transporter 3.4.	Nbe.v1.1.chr06g35060	sulfate transporter 3%3B4	AT3G15990.1	SULTR3;4	AT3G15990
Niben261Chr17g0340014	199.908	-1.63674	0.415452	-3.93966	8.16e-05	0.0313342	Endoglucanase	Q42059	GUN6	Endoglucanase	LOC107807143	Endoglucanase.	Nbe.v1.1.chr06g32500	glycosyl hydrolase 9C2	AT1G64390.1	GH9C2	AT1G64390
Niben261Chr12g0102009	61.9512	-1.52321	0.353562	-4.30819	1.65e-05	0.0100388	protein QUIRKY	B8XCH5	QKY	Protein	LOC107773246	Protein QUIRKY.	Nbe.v1.1.chr05g02470	C2 calcium/lipid-binding plant phosphoribosyltransferase family protein	AT3G03680.1	MCTP14	AT3G03680
Niben261Chr14g0980001	82.1525	-1.39297	0.36691	-3.79648	0.000146764	0.0456509	Amine oxidase	Q8H1H9	AMO	Primary	LOC107791110	Amine oxidase.	Nbe.v1.1.chr10g27630	Copper amine oxidase. Induced by ABA and involved in stomatal closure.	AT4G12290.1	CUAO	AT4G12290
Niben261Chr07g0553020	467.563	-0.78998	0.207552	-3.80618	0.000141132	0.0452568	Remorin_C domain-containing protein	0	LOC107778552	PF03763:Remorin	LOC107778552	Uncharacterized protein LOC107778552.	Nbe.v1.1.chr02g32770	Remorin family protein	AT1G45207.3	No Symbols available	AT1G45207
Niben261Chr03g1470001	581.854	-0.739924	0.161386	-4.58482	4.54e-06	0.00362395	LRR receptor-like serine/threonine-protein kinase ERECTA	Q42371	ERECT	LRR	LOC107830796	LRR receptor-like serine/threonine-protein kinase ERECTA; Belongs to the protein kinase superfamily. Ser/Thr protein kinase family.	Nbe.v1.1.chr17g38900	Leucine-rich receptor-like protein kinase family protein	AT2G26330.1	ER	AT2G26330
Niben261Chr19g1048008	299.786	-0.730642	0.189632	-3.85295	0.000116701	0.0394564	Chr5:231075-231994 FORWARD LENGTH=170	Q9M015	Y5161	Uncharacterized	LOC107772189	Uncharacterized protein At5g01610-like.	Nbe.v1.1.chr18g29680	DUF538 family protein (Protein of unknown function%2C DUF538)	AT2G03350.1	No Symbols available	AT2G03350
Niben261Chr19g1043001	430.353	-0.698151	0.149675	-4.66445	3.09e-06	0.00265427	S-acyltransferase	Q9C533	ZDHC1	Probable	LOC107774868	S-acyltransferase; Belongs to the DHHC palmitoyltransferase family.	Nbe.v1.1.chr18g29480	DHHC-type zinc finger family protein	AT1G69420.2	PAT22	AT1G69420
Niben261Chr15g0347006	530.55	-0.69408	0.155268	-4.47021	7.81e-06	0.00578724	Acetylornithine transaminase	O04866	ARGD	Acetylornithine	LOC107788032	Acetylornithine aminotransferase, mitochondrial-like; Belongs to the class-III pyridoxal-phosphate-dependent aminotransferase family.	Nbe.v1.1.chr12g08930	HOPW1-1-interacting 1	AT1G80600.1	No Symbols available	AT1G80600
Niben261Chr07g1201006	541.97	-0.689793	0.170032	-4.05684	4.97e-05	0.0224234	Cytochrome c6, chloroplastic	Q93VA3	CYC6	Cytochrome	LOC107809446	Cytochrome c6, chloroplastic-like.	Nbe.v1.1.chr02g14050	Cytochrome c	AT5G45040.1	CYTC6A	AT5G45040
Niben261Chr01g0057001	480.289	-0.628411	0.120005	-5.23656	1.64e-07	0.000242319	Prenyl-dependent CAAX protease	0	LOC107815947	PF02517:CPBP	LOC107815947	Uncharacterized protein LOC107815947 isoform X1.	Nbe.v1.1.chr15g01730	CAAX amino terminal protease family protein	AT2G20725.1	No Symbols available	AT2G20725
Niben261Chr11g0998022	1005.16	-0.583941	0.142864	-4.08739	4.36e-05	0.0205531	GrpE protein homolog	Q8DJB3	GRPE	Protein	LOC107765781	GrpE protein homolog; Essential component of the PAM complex, a complex required for the translocation of transit peptide-containing proteins from the inner membrane into the mitochondrial matrix in an ATP-dependent manner; Belongs to the GrpE family.	Nbe.v1.1.chr04g22100	Co-chaperone GrpE family protein	AT5G17710.3	EMB1241	AT5G17710
Niben261Chr10g0417002	1539.08	-0.576692	0.137143	-4.20505	2.61e-05	0.0139986	GDSL esterase/lipase At5g03980-like	Q3MKY2	AAE	Acetylajmalan	LOC107764291	Acetylajmalan esterase-like; Belongs to the 'GDSL' lipolytic enzyme family.	Nbe.v1.1.chr11g13800	SGNH hydrolase-type esterase superfamily protein	AT5G03980.1	No Symbols available	AT5G03980
Niben261Chr16g1224004	5310.38	-0.546808	0.134901	-4.05339	5.05e-05	0.0224313	Aquaporin TIP2-1	Q41951	TIP21	Aquaporin	LOC107786005	Aquaporin TIP2-1-like isoform X1; Belongs to the MIP/aquaporin (TC 1.A.8) family.	Nbe.v1.1.chr19g07450	delta tonoplast integral protein	AT3G16240.1	TIP2;1	AT3G16240
Niben261Chr07g0732008	672.443	-0.543823	0.143162	-3.79866	0.00014548	0.0456509	Anthranilate synthase	P32069	TRPX	Anthranilate	LOC107808972	Anthranilate synthase alpha subunit 2, chloroplastic-like isoform X1.	Nbe.v1.1.chr02g28560	anthranilate synthase 2	AT2G29690.1	ASA2	AT2G29690
Niben261Chr18g0967003	3242.85	-0.503602	0.129868	-3.87779	0.000105408	0.0372582	30s ribosomal protein 2, chloroplastic	Q8VYM4	PSRP2	30S	LOC107798186	30S ribosomal protein 2, chloroplastic-like.	Nbe.v1.1.chr07g11710	RNA-binding (RRM/RBD/RNP motifs) family protein	AT3G52150.2	PSRP2	AT3G52150
Niben261Chr02g0707009	1119.25	-0.482227	0.120333	-4.00744	6.14e-05	0.0258009	Phosphate transporter	Q38954	PHT21	Inorganic	LOC107790026	Phosphate transporter; Sodium-phosphate symporter which plays a fundamental housekeeping role in phosphate transport. Belongs to the inorganic phosphate transporter (PiT) (TC 2.A.20) family.	Nbe.v1.1.chr08g18840	phosphate transporter 2%3B1	AT3G26570.2	PHT2;1	AT3G26570
Niben261Chr06g0586002	2001.46	-0.480568	0.109821	-4.37592	1.21e-05	0.00790943	Pre-neck appendage protein	0	LOC107814239	-	LOC107814239	Uncharacterized protein LOC107814239.	Nbe.v1.1.chr13g29140	transmembrane protein	AT3G48200.1	No Symbols available	AT3G48200
Niben261Chr03g0074008	2112.58	-0.455147	0.0933156	-4.8775	1.07e-06	0.00128532	Gamma-ECS	Q1W2L8	GSH1	Glutamate--cysteine	GSH1	Glutamate--cysteine ligase, chloroplastic.	Nbe.v1.1.chr17g02970	glutamate-cysteine ligase	AT4G23100.3	GSH1	AT4G23100
Niben261Chr05g1021020	474.637	-0.451673	0.115631	-3.90615	9.38e-05	0.0343169	Protein ARABIDILLO 1	O22161	ADLO1	Protein	LOC107832573	Protein ARABIDILLO 1-like.	Nbe.v1.1.chr14g30420	ARABIDILLO-1	AT2G44900.2	FBX5	AT2G44900
Niben261Chr04g0970022	677.592	0.471025	0.0979155	4.81053	1.51e-06	0.00156077	CCHC-type domain-containing protein	Q9LFS2	GEX3	Protein	LOC107778683	Protein GAMETE EXPRESSED 3-like isoform X1.	Nbe.v1.1.chr16g05810	Proline-rich spliceosome-associated (PSP) family protein / zinc knuckle (CCHC-type) family protein	AT5G38600.1	ZCCHC8A	AT5G38600
Niben261Chr07g1400002	5983.42	0.565674	0.116827	4.84198	1.29e-06	0.00142804	Light-induced protein, chloroplastic	P80471	LIPC	Light-induced	LOC107822374	Light-induced protein, chloroplastic.	Nbe.v1.1.chr02g05450	fibrillin	AT4G04020.1	FIB	AT4G04020
Niben261Chr02g0035011	281.523	0.579366	0.15391	3.76431	0.000167009	0.0499503	hydroxyproline O-arabinosyltransferase 3	A0A0A1H7M6	LOC107824350	Hydroxyproline	LOC107824350	Uncharacterized protein LOC107824350.	Nbe.v1.1.chr08g01160	Hyp O-arabinosyltransferase-like protein	AT5G13500.3	HPAT3	AT5G13500
Niben261Chr12g0257004	630.575	0.594583	0.1375	4.32425	1.53e-05	0.00952123	L-ascorbate peroxidase	Q1PER6	APX2	L-ascorbate	LOC107774730	L-ascorbate peroxidase 2, cytosolic-like; Belongs to the peroxidase family.	Nbe.v1.1.chr05g06840	ascorbate peroxidase 2	AT3G09640.2	APX2	AT3G09640
Niben261Chr05g0814003	8804.94	0.616772	0.163199	3.77927	0.000157291	0.0479659	Heat shock cognate 70 kDa protein	P27322	HSP72	Heat	LOC107803885	Heat shock cognate 70 kDa protein 2; Belongs to the heat shock protein 70 family.	Nbe.v1.1.chr14g24010	HEAT SHOCK PROTEIN 70	AT3G12580.1	HSP70	AT3G12580
Niben261Chr10g0166002	923.529	0.618292	0.158822	3.89299	9.9e-05	0.0358131	DUF4149 domain-containing protein	0	LOC107788056	PF13664:Domain	LOC107788056	Transmembrane protein 205-like.	Nbe.v1.1.chr11g05380	Late embryogenesis abundant protein (LEA) family protein	AT3G62580.1	No Symbols available	AT3G62580
Niben261Chr15g1339001	302.621	0.633367	0.138752	4.56475	5e-06	0.00388879	WPP domain-associated protein	Q5BQN5	WAP	WPP	LOC107802801	WPP domain-associated protein-like.	Nbe.v1.1.chr12g38310	myosin heavy chain-like protein	AT2G34730.1	No Symbols available	AT2G34730
Niben261Chr06g0601003	2647.91	0.64121	0.149197	4.29774	1.73e-05	0.0101267	NBR1	M1BJF6	JOKA2	Protein	LOC107781766	Protein NBR1 homolog.	Nbe.v1.1.chr13g28490	ubiquitin-associated (UBA)/TS-N domain-containing protein / octicosapeptide/Phox/Bemp1 (PB1) domain-containing protein	AT4G24690.1	NBR1	AT4G24690
Niben261Chr07g1140004	568.462	0.651185	0.151349	4.30253	1.69e-05	0.0101005	2-hydroxyacyl-coa lyase	Q9LF46	HACL	2-hydroxyacyl-CoA	LOC107781829	2-hydroxyacyl-CoA lyase-like; Belongs to the TPP enzyme family.	Nbe.v1.1.chr02g16590	Thiamine pyrophosphate dependent pyruvate decarboxylase family protein	AT5G17380.1	No Symbols available	AT5G17380
Niben261Chr01g0143005	425.53	0.687832	0.158299	4.34514	1.39e-05	0.00883565	Cytochrome p450 cyp72a219	H2DH21	C7A29	Cytochrome	LOC107797749	Cytochrome P450 CYP72A219-like.	Nbe.v1.1.chr15g04560	cytochrome P450%2C family 72%2C subfamily A%2C polypeptide 15	AT3G14690.1	CYP72A15	AT3G14690
Niben261Chr11g0277003	475.278	0.702852	0.124361	5.6517	1.59e-08	2.91e-05	Pm27	0	LOC107806102	PF07800:Protein	LOC107795277	Uncharacterized protein LOC107795277.	Nbe.v1.1.chr04g05270	zinc finger/BTB domain protein%2C putative (DUF1644)	AT1G68140.2	No Symbols available	AT1G68140
Niben261Chr15g0691001	722.155	0.713688	0.189526	3.76565	0.000166116	0.0499503	NAC domain-containing protein	Q84K00	NAC78	NAC	LOC107790381	NAC domain-containing protein 78-like.	Nbe.v1.1.chr12g17550	NAC domain containing protein 2	AT5G04410.1	No Symbols available	AT5G04410
Niben261Chr12g0293002	18331.1	0.716783	0.126684	5.65804	1.53e-08	2.91e-05	Heat shock 70 kDa protein	P27322	HSP72	Heat	NtHsp70	Heat shock cognate 70 kDa protein 2-like; Belongs to the heat shock protein 70 family.	Nbe.v1.1.chr05g07950	heat shock cognate protein 70-1	AT5G02500.1	HSC70	AT5G02500
Niben261Chr14g0181003	796.808	0.721807	0.163631	4.41119	1.03e-05	0.00710595	Ubiquitin and WLM domain-containing metalloprotease	O94580	WSS2	DNA-dependent	LOC107821337	Uncharacterized protein LOC107821337.	Nbe.v1.1.chr10g06520	zinc metalloproteinase-like protein	AT5G35690.1	WSS1B	AT5G35690
Niben261Chr04g1192036	371.484	0.722108	0.189904	3.80248	0.000143253	0.0454682	Protein translocase subunit SecA	Q9SYI0	SECA1	Protein	LOC107827375	Protein translocase subunit SecA; Belongs to the SecA family.	Nbe.v1.1.chr16g00600	Albino or Glassy Yellow 1	AT4G01800.3	AGY1	AT4G01800
Niben261Chr01g0036001	2498.86	0.824023	0.205302	4.0137	5.98e-05	0.0254692	Cell division cycle protein 48 homolog	P54774	CDC48	Cell	LOC107790858	Cell division cycle protein 48 homolog.	Nbe.v1.1.chr15g01140	ATPase%2C AAA-type%2C CDC48 protein	AT5G03340.1	CDC48C	AT5G03340
Niben261Chr16g0933001	38213.8	0.841035	0.144776	5.80922	6.28e-09	1.5e-05	Heat shock 70 kDa protein	P27322	HSP72	Heat	NtHsp70	Heat shock cognate 70 kDa protein 2-like; Belongs to the heat shock protein 70 family.	Nbe.v1.1.chr19g14950	NtHsp70	AT3G12580.1	HSP70	AT3G12580
Niben261Chr15g1218004	648.348	0.841297	0.217746	3.86367	0.000111696	0.0387548	Protein DETOXIFICATION	Q9C994	DTX14	Protein	LOC107782240	Protein DETOXIFICATION; Belongs to the multi antimicrobial extrusion (MATE) (TC 2.A.66.1) family.	Nbe.v1.1.chr12g34690	MATE efflux family protein	AT1G71140.1	DTX14	AT1G71140
Niben261Chr16g1333001	2827.66	0.850707	0.179768	4.73225	2.22e-06	0.00209295	ATP citrate synthase	Q9FGX1	ACLB2	ATP-citrate	LOC107793546	ATP-citrate synthase beta chain protein 2-like.	Nbe.v1.1.chr19g04740	ATP citrate lyase subunit B 2	AT5G49460.2	No Symbols available	AT5G49460
Niben261Chr12g1467004	782.97	0.870841	0.220632	3.94703	7.91e-05	0.0307656	Leucine zipper-EF-hand-containing transmembrane protein 1	O95202	LETM1	Mitochondrial	LOC107775562	LETM1 and EF-hand domain-containing protein 1, mitochondrial-like.	Nbe.v1.1.chr05g37630	LETM1-like protein	AT1G65540.3	No Symbols available	AT1G65540
Niben261Chr09g0995012	2877.79	0.874071	0.220724	3.96002	7.49e-05	0.0298858	Lipoxygenase	Q43191	LOX15	Probable	LOC107830099	Lipoxygenase; Plant lipoxygenase may be involved in a number of diverse aspects of plant physiology including growth and development, pest resistance, and senescence or responses to wounding.	Nbe.v1.1.chr01g29980	lipoxygenase 1	AT1G55020.1	LOX1	AT1G55020
Niben261Chr11g0881010	192.758	0.874899	0.227628	3.84355	0.000121265	0.0405586	PPM-type phosphatase domain-containing protein	Q9LME4	P2C09	Probable	LOC107827658	Probable protein phosphatase 2C 9.	Nbe.v1.1.chr04g18890	Protein phosphatase 2C family protein	AT1G34750.3	CIPP1	AT1G34750
Niben261Chr08g0160003	511.242	0.877949	0.225918	3.88614	0.000101852	0.0364149	methyl-CpG-binding domain-containing protein 11-like	Q9LW00	MBD11	Methyl-CpG-binding	LOC107783040	methyl-CpG-binding domain-containing protein 11-like.	Nbe.v1.1.chr03g37110	Protein containing methyl-CpG-binding domain.Has sequence similarity to human MBD proteins.	AT3G15790.3	No Symbols available	AT3G15790
Niben261Chr15g1512008	1204.96	0.888424	0.132246	6.71799	1.84e-11	1.91e-07	Glutathione transferase	P46423	GSTF	Glutathione	LOC107794811	Glutathione S-transferase; Belongs to the GST superfamily.	Nbe.v1.1.chr12g44040	glutathione S-transferase phi 8	AT2G47730.2	No Symbols available	AT2G47730
Niben261Chr08g0274011	887.77	0.9478	0.187451	5.05626	4.28e-07	0.000578213	protein NBR1 homolog	M1BJF6	JOKA2	Protein	LOC107772919	Protein NBR1 homolog.	Nbe.v1.1.chr13g28490	ubiquitin-associated (UBA)/TS-N domain-containing protein / octicosapeptide/Phox/Bemp1 (PB1) domain-containing protein	AT4G24690.1	NBR1	AT4G24690
Niben261Chr10g0819002	116.715	0.970443	0.230357	4.21278	2.52e-05	0.0137649	autophagy-related protein 18f-like	Q9FH32	AT18F	Autophagy-related	LOC107793060	Autophagy-related protein 18f-like.	Nbe.v1.1.chr11g26190	yeast autophagy 18 F-like protei	AT5G54730.1	ATG18F	AT5G54730
Niben261Chr16g0901011	1099.33	0.987067	0.225673	4.37388	1.22e-05	0.00790943	Aldo-keto reductase family 4 member c10	Q84TF0	AKRCA	Aldo-keto	LOC107767146	Aldo-keto reductase family 4 member C10-like isoform X1.	Nbe.v1.1.chr19g16010	NAD(P)-linked oxidoreductase superfamily protein	AT2G37790.1	AKR4C10	AT2G37790
Niben261Chr13g0585004	189.693	0.990211	0.242462	4.08398	4.43e-05	0.0205531	AAA domain-containing protein	Q6NW58	SPAST	Spastin	LOC107811247	Uncharacterized protein LOC107811247.	Nbe.v1.1.chr09g16930	AAA-type ATPase family protein	AT4G02480.1	No Symbols available	AT4G02480
Niben261Chr03g0273006	667.633	1.021	0.219714	4.64695	3.37e-06	0.00275755	Sterol regulatory element-binding protein site 2 protease	Q9LMU1	EGY3	Probable	LOC107815887	Probable zinc metallopeptidase EGY3, chloroplastic.	Nbe.v1.1.chr17g09640	ethylene-dependent gravitropism-deficient and yellow-green-like 3	AT1G17870.1	EGY3	AT1G17870
Niben261Chr12g0148003	2318.96	1.02738	0.249232	4.1222	3.75e-05	0.0182386	ABC transporter C family protein	Q9LK64	AB3C	ABC	LOC107829559	ABC transporter C family member 3 isoform X2.	Nbe.v1.1.chr05g03740	multidrug resistance-associated protein 3	AT3G13080.1	MRP3	AT3G13080
Niben261Chr08g0120029	1094.4	1.07358	0.199151	5.39077	7.02e-08	0.000114854	Nf-x1-type zinc finger protein nfxl1	Q9SY59	NFXL1	NF-X1-type	LOC107775885	NF-X1-type zinc finger protein NFXL1.	Nbe.v1.1.chr07g00200	NF-X-like 1	AT1G10170.2	NFXL1	AT1G10170
Niben261Chr16g0915012	584.972	1.07821	0.230409	4.67954	2.88e-06	0.00255519	TOG domain-containing protein	O43030	FES1	Hsp70	LOC107800610	Uncharacterized protein LOC107800610 isoform X1.	Nbe.v1.1.chr19g15500	Fes1A	AT3G09350.1	Fes1A	AT3G09350
Niben261Chr16g0323001	1177.2	1.09655	0.235296	4.66031	3.16e-06	0.00265427	NADH:ubiquinone reductase (non-electrogenic)	Q94BV7	NDB2	External	LOC107781937	External alternative NAD(P)H-ubiquinone oxidoreductase B2, mitochondrial-like.	Nbe.v1.1.chr19g33920	NAD(P)H dehydrogenase B2	AT4G05020.1	No Symbols available	AT4G05020
Niben261Chr15g0589001	129.226	1.14308	0.287004	3.9828	6.81e-05	0.0278744	RanBP2-type domain-containing protein	Q8RXW0	RBL14	Rhomboid-like	LOC107830762	Rhomboid-like protein 14, mitochondrial isoform X1.	Nbe.v1.1.chr12g14960	RHOMBOID-like protein 14	AT3G17611.1	RBL14	AT3G17611
Niben261Chr07g1353002	797.053	1.15296	0.276725	4.16644	3.09e-05	0.0163111	NADH:ubiquinone reductase (non-electrogenic)	Q94BV7	NDB2	External	LOC107781937	External alternative NAD(P)H-ubiquinone oxidoreductase B2, mitochondrial-like.	Nbe.v1.1.chr02g07400	NAD(P)H dehydrogenase B2	AT4G05020.1	No Symbols available	AT4G05020
Niben261Chr15g0495005	10865.9	1.27417	0.28365	4.49204	7.05e-06	0.00535193	Inositol-3-phosphate synthase	Q9SSV4	INO1	Inositol-3-phosphate	LOC107766502	Inositol-3-phosphate synthase.	Nbe.v1.1.chr12g12640	myo-inositol-1-phosphate synthase 3	AT5G10170.1	MIPS3	AT5G10170
Niben261Chr02g0729003	985.159	1.33576	0.349595	3.82088	0.000132978	0.0435397	ATP citrate synthase	O22718	ACLA2	ATP-citrate	LOC107799450	ATP-citrate synthase alpha chain protein 2.	Nbe.v1.1.chr08g19400	ATP-citrate lyase A-2	AT1G60810.2	No Symbols available	AT1G60810
Niben261Chr01g0460004	2655.54	1.43663	0.219855	6.53444	6.38e-11	4.96e-07	Abc transporter c family member 3	Q9LK64	AB3C	ABC	LOC107829559	ABC transporter C family member 3 isoform X2.	Nbe.v1.1.chr02g06490	PAK-box/P21-Rho-binding family protein	AT4G21745.1		AT4G21745
Niben261Chr08g0161029	197.257	1.51991	0.249816	6.08413	1.17e-09	4.55e-06	Embryo-specific protein ATS3B	Q6NPM5	ATS3B	Embryo-specific	LOC107780331	Uncharacterized protein LOC107780331.	Nbe.v1.1.chr03g36980	Embryo-specific protein 3%2C (ATS3)	AT5G62200.1	No Symbols available	AT5G62200
Niben261Chr14g0368003	121.241	1.52315	0.395259	3.85356	0.000116415	0.0394564	Protein-serine/threonine phosphatase	P49598	P2C37	Protein	LOC107782520	Protein phosphatase 2C 37-like.	Nbe.v1.1.chr10g11040	hypothetical protein	AT1G50910.2	No Symbols available	AT1G50910
Niben261Chr11g1394002	93.6285	1.62207	0.407014	3.9853	6.74e-05	0.0278744	Universal stress protein family protein	0	LOC107764180	PF00582:Universal	LOC107764180	Universal stress protein A-like protein.	Nbe.v1.1.chr04g33740	Adenine nucleotide alpha hydrolases-like superfamily protein	AT3G03270.2	HRU1	AT3G03270
Niben261Chr10g1008010	182.596	1.62376	0.262057	6.19621	5.78e-10	2.6e-06	mitochondrial import inner membrane translocase subunit TIM14-3-like	Q9LYY2	TI143	Mitochondrial	LOC107780764	Mitochondrial import inner membrane translocase subunit TIM14-3-like.	Nbe.v1.1.chr11g31330	Chaperone DnaJ-domain superfamily protein	AT2G35795.1	No Symbols available	AT2G35795
Niben261Chr16g0884015	832.574	1.64546	0.272963	6.02814	1.66e-09	5.16e-06	Glutathione-S-transferase	Q03662	GSTX1	Probable	LOC107779711	Probable glutathione S-transferase; Belongs to the GST superfamily.	Nbe.v1.1.chr19g16550	glutathione S-transferase TAU 8	AT3G09270.1	GSTU8	AT3G09270
Niben261Chr17g0899003	277.691	1.65143	0.404926	4.07835	4.54e-05	0.0207473	Lipoxygenase	Q43191	LOX15	Probable	LOC107770253	Lipoxygenase; Plant lipoxygenase may be involved in a number of diverse aspects of plant physiology including growth and development, pest resistance, and senescence or responses to wounding.	Nbe.v1.1.chr06g18140	PLAT/LH2 domain-containing lipoxygenase family protein	AT3G22400.1	LOX5	AT3G22400
Niben261Chr01g0059002	170.883	1.65728	0.342915	4.83293	1.35e-06	0.00144305	E3 ubiquitin-protein ligase RMA1H1-like	Q6R567	RMA1	E3	LOC107759143	E3 ubiquitin-protein ligase RMA1H1-like.	Nbe.v1.1.chr15g01840	RING membrane-anchor 1	AT4G03510.4	No Symbols available	AT4G03510
Niben261Chr03g1760001	1345.75	1.71173	0.350907	4.87801	1.07e-06	0.00128532	12-oxophytodienoate reductase 1	Q9XG54	OPR1	12-oxophytodienoate	OPR1	12-oxophytodienoate reductase 2-like isoform X1.	Nbe.v1.1.chr17g46720	12-oxophytodienoate reductase 2	AT1G76690.1	OPR2	AT1G76690
Niben261Chr07g0121010	4321.18	1.73693	0.441443	3.93466	8.33e-05	0.0316036	Inositol-3-phosphate synthase	Q9SSV4	INO1	Inositol-3-phosphate	LOC107766502	Inositol-3-phosphate synthase.	Nbe.v1.1.chr02g41950	myo-inositol-1-phosphate synthase 3	AT5G10170.1	MIPS3	AT5G10170
Niben261Chr02g0458003	394.471	1.74676	0.298462	5.85255	4.84e-09	1.25e-05	Cytochrome p450 cyp72a219	H2DH21	C7A29	Cytochrome	LOC107800075	Cytochrome P450 CYP72A219-like isoform X1; Belongs to the cytochrome P450 family.	Nbe.v1.1.chr08g12470	cytochrome P450%2C family 72%2C subfamily A%2C polypeptide 15	AT3G14690.1	CYP72A15	AT3G14690
Niben261Chr19g0071003	575.44	1.75785	0.414667	4.23919	2.24e-05	0.01246	Cytochrome P450	A0A0S2IHL2	CYP72A14	Cytochrome	LOC107811024	Cytochrome P450 72A15-like; Belongs to the cytochrome P450 family.	Nbe.v1.1.chr18g02350	cytochrome P450%2C family 72%2C subfamily A%2C polypeptide 14	AT3G14680.1	CYP72A14	AT3G14680
Niben261Chr01g1134008	487.269	1.79428	0.300204	5.97688	2.27e-09	6.43e-06	Heat shock 22 kDa protein, mitochondrial	P11890	HS23C	Small	LOC107808088	Small heat shock protein, chloroplastic-like; Belongs to the small heat shock protein (HSP20) family.	Nbe.v1.1.chr15g31300	HSP20-like chaperones superfamily protein	AT5G51440.1	HSP23.5	AT5G51440
Niben261Chr03g0619007	1324.94	1.9215	0.468721	4.09945	4.14e-05	0.0198175	Ubiquinol oxidase	Q41224	AOX1	Ubiquinol	LOC107763364	Ubiquinol oxidase; Belongs to the alternative oxidase family.	Nbe.v1.1.chr17g18210	alternative oxidase 1A	AT3G22370.1	AOX1A	AT3G22370
Niben261Chr04g0760005	303.206	2.10764	0.440837	4.781	1.74e-06	0.00175013	heat stress transcription factor B-3-like	O22230	HSFB3	Heat	LOC107761210	Heat stress transcription factor B-3-like.	Nbe.v1.1.chr16g10520	heat shock transcription factor B3	AT2G41690.1	HSFB3	AT2G41690
Niben261Chr08g0455007	346.651	2.12522	0.39515	5.37826	7.52e-08	0.000116971	Heat shock protein, putative	P36182	HSP82	Heat	HSP82	Heat shock protein 82; Molecular chaperone that promotes the maturation, structural maintenance and proper regulation of specific target proteins involved for instance in cell cycle control and signal transduction. Undergoes a functional cycle that is linked to its ATPase activity. This cycle probably induces conformational changes in the client proteins, thereby causing their activation. Interac…	Nbe.v1.1.chr13g20910	heat shock-like protein	AT5G52640.1	HSP83	AT5G52640
Niben261Chr10g0540006	35.4217	2.14272	0.416736	5.14166	2.72e-07	0.000385027	22.7 kDa class iv heat shock protein	Q38806	HSP22	22	LOC107798260	16.9 kDa class I heat shock protein 1-like; Belongs to the small heat shock protein (HSP20) family.	Nbe.v1.1.chr11g18490	HSP20-like chaperones superfamily protein	AT4G10250.1	No Symbols available	AT4G10250
Niben261Chr09g1304014	76.7745	2.19661	0.388326	5.65661	1.54e-08	2.91e-05	GDSL esterase/lipase At5g03980-like	Q9LZB2	GDL74	GDSL	LOC107773645	GDSL esterase/lipase At5g03980-like.	Nbe.v1.1.chr01g42830	GDSL-like Lipase/Acylhydrolase superfamily protein	AT1G28650.1	No Symbols available	AT1G28650
Niben261Chr11g1361010	1251.27	2.20915	0.356636	6.19442	5.85e-10	2.6e-06	Heat shock cognate 70 kDa protein	Q9LHA8	HS704	Heat	LOC107779564	Heat shock cognate 70 kDa protein 2-like; Belongs to the heat shock protein 70 family.	Nbe.v1.1.chr04g32570	heat shock protein 70	AT3G12580.1	HSP70	AT3G12580
Niben261Chr15g1048001	122.177	2.23123	0.562861	3.96409	7.37e-05	0.0297622	Protein pin-likes 5	Q9SHL8	PILS5	Protein	LOC107829903	Uncharacterized transporter C5D6.04-like isoform X1.	Nbe.v1.1.chr02g14810	Auxin efflux carrier family protein	AT2G17500.4	PILS5	AT2G17500
Niben261Chr14g0950012	860.564	2.23874	0.526502	4.2521	2.12e-05	0.0120314	Heat shock 22 kDa protein, mitochondrial	Q39818	HS22M	Heat	LOC107808088	Small heat shock protein, chloroplastic-like; Belongs to the small heat shock protein (HSP20) family.	Nbe.v1.1.chr10g26950	mitochondrion-localized small heat shock protein 23.6	AT4G25200.1	HSP23.6-MITO	AT4G25200
Niben261Chr16g0390020	361.767	2.29791	0.379501	6.05509	1.4e-09	4.85e-06	Protein FAR1-RELATED SEQUENCE	0	THI031	-	LOC107812082	Uncharacterized protein LOC107812082.	Nbe.v1.1.chr19g31360	histone-lysine N-methyltransferase trithorax-like protein	AT5G40690.1	No Symbols available	AT5G40690
Niben261Chr05g0688002	425.437	2.32244	0.281387	8.25354	1.54e-16	4.78e-12	multiprotein-bridging factor 1c	Q9LV58	MBF1C	Multiprotein-bridging	LOC107808000	Multiprotein-bridging factor 1c-like.	Nbe.v1.1.chr14g20180	multiprotein bridging factor 1C	AT3G24500.1	MBF1C	AT3G24500
Niben261Chr07g1085002	224.138	2.36192	0.501958	4.70541	2.53e-06	0.00231779	Aaa-atpase	Q8GW96	AATP3	AAA-ATPase	LOC107809610	AAA-ATPase At3g50940-like; Belongs to the AAA ATPase family.	Nbe.v1.1.chr02g18620	P-loop containing nucleoside triphosphate hydrolases superfamily protein	AT2G18193.1	No Symbols available	AT2G18193
Niben261Chr13g1231008	61.545	2.39865	0.494297	4.85266	1.22e-06	0.00140337	RNA helicase	Q8VY00	ESP3	Pre-mRNA-splicing	LOC107779991	pre-mRNA-splicing factor ATP-dependent RNA helicase DEAH1-like.	Nbe.v1.1.chr09g35260	RNA helicase family protein	AT1G32490.1	ESP3	AT1G32490
Niben261Chr10g1091006	44.1913	2.41607	0.611904	3.94844	7.87e-05	0.0307656	Asparagine synthetase [glutamine-hydrolyzing]	O24661	ASNS	Asparagine	LOC107815637	Asparagine synthetase [glutamine-hydrolyzing].	Nbe.v1.1.chr11g33790	glutamine-dependent asparagine synthase 1	AT3G47340.1	ASN1	AT3G47340
Niben261Chr01g0670002	322.33	2.4311	0.425468	5.71394	1.1e-08	2.45e-05	Protein FAR1-RELATED SEQUENCE	0	G8Z260	-	LOC107806095	Uncharacterized protein LOC107806095.	Nbe.v1.1.chr02g21590	histone-lysine N-methyltransferase trithorax-like protein	AT5G40690.1	No Symbols available	AT5G40690
Niben261Chr09g1310006	31.0441	2.56946	0.635928	4.04049	5.33e-05	0.0230432	9-divinyl ether synthase	Q8W2N5	DES	9-divinyl	DES1	9-divinyl ether synthase; Strictly inducible cytochrome P450 involved in the biosynthesis of the anti-fungal toxins colneleic acid and colnelenic acid. Can use (9S,10E,12Z)-9-hydroperoxy-10,12-octadecadienoic acid (9- HPOD) and (10E,12Z,15Z)-(9S)-9-hydroperoxyoctadeca-10,12,15-trienoic acid (9-HPOT) as substrates but has a very low activity with the corresponding 13-hydroperoxides.	Nbe.v1.1.chr11g22400	allene oxide synthase	AT5G42650.1	No Symbols available	AT5G42650
Niben261Chr09g1220002	29.2092	2.84838	0.670036	4.25108	2.13e-05	0.0120314	L-type lectin-domain containing receptor kinase IX.1-like	0	LOC107794324	PF03478:Protein	LOC107821532	L-type lectin-domain containing receptor kinase IX.1-like.	Nbe.v1.1.chr01g39020	F-box SKIP23-like protein (DUF295)	AT3G25750.2	ATFDA17	AT3G25750
Niben261Scf01724g0000001	42.5254	3.46264	0.781506	4.43073	9.39e-06	0.00663909	1-aminocyclopropane-1-carboxylate oxidase-like protein	P10967	ACCH3	1-aminocyclopropane-1-carboxylate	LOC107762339	1-aminocyclopropane-1-carboxylate oxidase homolog; Belongs to the iron/ascorbate-dependent oxidoreductase family.	Nbe.v1.1.chr10g06970	2-oxoglutarate (2OG) and Fe(II)-dependent oxygenase superfamily protein	AT1G06620.1	JID1	AT1G06620
Niben261Chr15g1103020	49.5503	3.74128	0.59273	6.31194	2.76e-10	1.71e-06	high affinity nitrate transporter 2.7	Q9LYK2	NRT27	High	LOC107825950	High affinity nitrate transporter 2.7.	Nbe.v1.1.chr12g31360	high affinity nitrate transporter 2.7	AT5G14570.1	NRT2.7	AT5G14570
Niben261Chr07g1369019	11.9292	4.24281	1.11907	3.79136	0.000149824	0.0461413	At4g21310p-like protein	0	DEAL2	PF06749:Protein	LOC107816470	Uncharacterized protein LOC107816470.	Nbe.v1.1.chr02g06700	transmembrane protein%2C putative (DUF1218)	AT4G21310.1	DEAL2	AT4G21310
Niben261Chr05g1303005	7.28552	5.73847	1.38903	4.13128	3.61e-05	0.0180983	F-box protein At5g03100	Q1PE04	FBL25	F-box/LRR-repeat	LOC107791172	F-box protein At5g03100-like	Nbe.v1.1.chr14g39680	F-box/RNI-like superfamily protein	AT5G02920.1	No Symbols available	AT5G02920
Niben261Chr08g1189007	15.1511	5.78657	1.49806	3.86271	0.000112134	0.0387548	Pyruvate kinase	B8BM17	KPYC2	Pyruvate	LOC107830388	Pyruvate kinase; Belongs to the pyruvate kinase family.	Nbe.v1.1.chr15g38230	Pyruvate kinase family protein;(source:Araport11)	AT3G52990.1	No Symbols available	AT3G52990
Niben261Chr15g0723002	34.4453	6.20833	1.58531	3.91615	9e-05	0.0333396	Polyribonucleotide nucleotidyltransferase	0	LOC107777261	-	LOC107777261	Uncharacterized protein LOC107777261 isoform X1.	Nbe.v1.1.chr04g32340	Plant protein 1589 of unknown function	AT3G55240.1	BPG4	AT3G55240
Niben261Chr04g1896006	28.7456	6.52681	1.46859	4.44428	8.82e-06	0.00637926	Protein eceriferum 3	Q8H1Z0	CER3	Very-long-chain	LOC107773991	Protein ECERIFERUM 3-like; Belongs to the sterol desaturase family.	Nbe.v1.1.chr16g31480	Fatty acid hydroxylase superfamily	AT5G57800.1	CER3	AT5G57800
Niben261Chr08g1129007	18.969	7.14489	1.42207	5.02429	5.05e-07	0.0006549	autophagy-related protein 18h	Q8H1Q5	AT18H	Autophagy-related	LOC107788007	Uncharacterized protein LOC107788007.	Nbe.v1.1.chr03g07620	autophagy 18h-like protein	AT1G54710.1	ATG18H	AT1G54710
Niben261Chr14g0544011	74.3012	9.63561	2.32008	4.15314	3.28e-05	0.0170008	DLH domain-containing protein	0	LOC107762794	-	LOC107824354	Protein usf-like.	Nbe.v1.1.chr10g15010	alpha/beta-Hydrolases superfamily protein	AT2G32520.4	No Symbols available	AT2G32520
Niben261Chr11g0370007	73.4286	23.3937	4.3206	5.41446	6.15e-08	0.00010623	SUMO-conjugating enzyme Ubc9	Q42551	SCE1	SUMO-conjugating	LOC107796007	SUMO-conjugating enzyme SCE1-like; Belongs to the ubiquitin-conjugating enzyme family.	Nbe.v1.1.chr04g07170	sumo conjugation enzyme 1	AT3G57870.1	SCE1	AT3G57870

### Sheet: 16h MP30 vs GFP
	baseMean	log2FoldChange	lfcSE	stat	pvalue	padj		Uniport	Gene Symbol	Protein family
Niben261Chr03g0251002	126.546	24.0295	4.46625	5.38023	7.44e-08	0.00291824	Unknown protein	0	0	-
Niben261Chr16g1009004	20.2114	-6.62281	1.39292	-4.75461	1.99e-06	0.0259992	Unknown protein	0	0	-
Niben261Chr06g0468038	31.1756	-19.4543	4.05441	-4.7983	1.6e-06	0.0259992		Q8LCT3	TRL22	Thioredoxin-like	Chloroplastic
