## Supplemental Table 4 for "Reprogramming of auxin and brassinosteroid signaling is an early part of the homeostatic response to a viral movement protein"

### Sheet: Sheet1
Table S4. Proteins identified by immunoprecipitation-mass spectrometry of RLP15-HA-mCherry. Proteins were identified from two biological replicates per condition and quantified using normalized abundance values. Enrichment was calculated relative to GFP-mCherry controls. Proteins are filtered to include those supported by ≥1 unique peptide. ND=not detected.
Protein FDR Confidence: Combined	Accession	Description	MW [kDa]	Sum PEP Score	Coverage [%]	Abundances (Normalized): F8: Sample, GFP-mCherry	Abundances (Normalized): F9: Sample, GFP-mCherry	Abundances (Normalized): F3: Sample, RLP15_GFP	Abundances (Normalized): F4: Sample, RLP15_GFP	mCherry mean	RLP-mCh	Log2FC	Enrichemtn	# Peptides	# Unique Peptides
High	443954	cyclophilin [OS=Nicotiana tabacum]	5.8	10.14	39	ND	ND	3.45062e+07	5.23776e+06	ND	1.9872e+07	24.2442	Enriched	2	2
High	1172835	GTP-binding nuclear protein Ran-A1 [OS=Nicotiana tabacum]	25	7.066	11	ND	ND	1.24433e+07	5.45033e+06	ND	8.94681e+06	23.0929	Enriched	2	2
High	594615388	3-hydroxy-3-methylglutaryl coenzyme A synthase [OS=Nicotiana tabacum]	50.9	9.051	6	ND	ND	1.37835e+07	2.7431e+06	ND	8.26331e+06	22.9783	Enriched	2	2
High	388604251	Chain A, Structure Of The 14-3-3PMA2 COMPLEX STABILIZED BY A PYRAZOLE Derivative [OS=Nicotiana tabacum]	27.4	19.165	29	ND	ND	394045	7.10277e+06	ND	3.74841e+06	21.8378	Enriched	6	2
High	44917153	14-3-3 e-2 protein [OS=Nicotiana tabacum]	29.3	19.165	27	ND	ND	394045	7.10277e+06	ND	3.74841e+06	21.8378	Enriched	6	2
High	44917151	14-3-3 e-1 protein [OS=Nicotiana tabacum]	29.4	19.165	27	ND	ND	394045	7.10277e+06	ND	3.74841e+06	21.8378	Enriched	6	2
High	2689479	14-3-3 isoform e [OS=Nicotiana tabacum]	30.6	19.165	26	ND	ND	394045	7.10277e+06	ND	3.74841e+06	21.8378	Enriched	6	2
High	296863590	Chain A, Structure Of The 14-3-3/pma2 Complex Stabilized By Epibestatin [OS=Nicotiana tabacum]	27.1	28.127	39	ND	ND	4.139e+06	1.47521e+06	ND	2.8071e+06	21.4207	Enriched	7	2
High	145579982	Chain A, Structure Of The 14-3-3 H+-Atpase Plant Complex [OS=Nicotiana tabacum]	27.4	28.127	39	ND	ND	4.139e+06	1.47521e+06	ND	2.8071e+06	21.4207	Enriched	7	2
High	573885915	iron superoxide dismutase [OS=Nicotiana tabacum]	28.3	5.677	12	ND	ND	852592	3656950	ND	2.25477e+06	21.1046	Enriched	2	2
High	50058115	Actin [OS=Nicotiana tabacum]	41.6	50.855	37	ND	ND	1.31377e+06	2.21861e+06	ND	1.76619e+06	20.7522	Enriched	9	2
High	1498351	actin, partial [OS=Nicotiana tabacum]	37.2	36.467	33	ND	ND	1.31377e+06	2.21861e+06	ND	1.76619e+06	20.7522	Enriched	7	2
High	156763844	Putative reductase [OS=Nicotiana tabacum]	44.1	6.256	7	ND	ND	2.61859e+06	863282	ND	1.74094e+06	20.7314	Enriched	2	2
High	44917149	14-3-3 d-2-AS protein [OS=Nicotiana tabacum]	28.1	17.154	21	ND	ND	669503	1.91963e+06	ND	1.29456e+06	20.304	Enriched	4	2
High	44917147	14-3-3 d-2 protein [OS=Nicotiana tabacum]	28.3	17.154	20	ND	ND	669503	1.91963e+06	ND	1.29456e+06	20.304	Enriched	4	2
High	3915961	Protein ycf2 [OS=Nicotiana tabacum]	266.6	7.197	2	ND	ND	1.02358e+06	670497	ND	847040	19.6921	Enriched	2	2
High	11465996	ribosomal protein L22 [OS=Nicotiana tabacum]	17.8	2.368	14	629990	1.98143e+06	4.20306e+07	2.09357e+07	1.30571e+06	3.14832e+07	4.59167	Enriched	2	2
High	17227136	catalase [OS=Nicotiana tabacum]	25.9	37.46	48	2.32161e+07	1.6541e+06	4.32251e+08	5.26486e+07	1.24351e+07	2.4245e+08	4.28519	Enriched	7	2
High	2632088	Plastid-lipid-Associated Protein [OS=Nicotiana tabacum]	29.4	7.507	8	947193	ND	6.31655e+06	2.10344e+07	947193	1.36755e+07	3.85179	Enriched	2	2
High	15826471	Chain A, Cystathionine Gamma-Synthase In Complex With The Inhibitor Appa [OS=Nicotiana tabacum]	48	12.541	14	1.75859e+06	341133	1.4281e+07	1.56669e+07	1.04986e+06	1.49739e+07	3.83418	Enriched	5	2
High	751384073	cystathionine gamma synthase 1 [OS=Nicotiana tabacum]	57.9	12.541	12	1.75859e+06	341133	1.4281e+07	1.56669e+07	1.04986e+06	1.49739e+07	3.83418	Enriched	5	2
High	594615386	cystathionine gamma synthase [OS=Nicotiana tabacum]	58.1	12.541	11	1.75859e+06	341133	1.4281e+07	1.56669e+07	1.04986e+06	1.49739e+07	3.83418	Enriched	5	2
High	2459684	catalase 1 [OS=Nicotiana tabacum]	56.8	83.045	44	1.14771e+08	4.92444e+07	1.68714e+09	2.57502e+08	8.20075e+07	9.72321e+08	3.5676	Enriched	17	2
High	429535123	catalase-1 [OS=Nicotiana tabacum]	56.8	86.651	47	1.16761e+08	4.92444e+07	1.70028e+09	2.606e+08	8.30029e+07	9.80439e+08	3.56219	Enriched	18	2
High	51949804	adenosine kinase isoform 2T [OS=Nicotiana tabacum]	37.5	18.417	13	3.87937e+06	656896	2.49924e+07	1.11839e+07	2.26813e+06	1.80882e+07	2.99547	Enriched	3	2
High	27807824	Nucleoside diphosphate kinase [OS=Nicotiana tabacum]	25.3	10.683	11	4.32272e+06	ND	5.93207e+07	7.55242e+06	4.32272e+06	3.34366e+07	2.95142	Enriched	2	2
High	11493393	sulfur [OS=Nicotiana tabacum]	46.2	5.016	8	241977	ND	2.21748e+06	1.06557e+06	241977	1.64153e+06	2.76209	Enriched	2	2
High	671775198	Peptide methionine sulfoxide reductase-like protein [OS=Nicotiana tabacum]	28.8	4.034	9	1.57364e+06	1.44429e+06	1.0978e+07	5.57675e+06	1.50897e+06	8.27737e+06	2.45561	Enriched	2	2
High	402538	G protein beta subunit-like protein [OS=Nicotiana tabacum]	35.9	11.914	13	1.61121e+07	3.83516e+06	5.64087e+07	3.69574e+07	9.97363e+06	4.66831e+07	2.22671	Enriched	4	2
High	59430011	ribosomal protein S12 [OS=Nicotiana tabacum]	13.8	2.434	13	9.94384e+06	1.47396e+07	4.98685e+07	43397456	1.23417e+07	4.6633e+07	1.91781	Enriched	2	2
High	3021532	glucose-6-phosphate dehydrogenase [OS=Nicotiana tabacum]	66.8	10.118	7	1.2138e+06	1.55588e+06	5.22613e+06	4.29854e+06	1.38484e+06	4.76233e+06	1.78195	Enriched	4	2
High	1223674	NADH dehydrogenase 49kD subunit [OS=Nicotiana tabacum]	45.5	4.033	6	6.47185e+06	1.97177e+06	1.69745e+07	9.71962e+06	4.22181e+06	1.33471e+07	1.66059	Enriched	2	2
High	75172323	malate dehydrogenase [OS=Nicotiana tabacum]	35.4	8.842	8	2.94232e+06	1.9668e+06	526385	1.47474e+07	2.45456e+06	7.63687e+06	1.63752	Enriched	2	2
High	4996604	stromal ascorbate peroxidase [OS=Nicotiana tabacum]	41.9	4.811	7	2.00231e+06	546629	3.50716e+06	4349657	1.27447e+06	3.92841e+06	1.62405	Enriched	2	2
High	4996602	thylakoid-bound ascorbate peroxidase [OS=Nicotiana tabacum]	47.2	4.811	6	2.00231e+06	546629	3.50716e+06	4349657	1.27447e+06	3.92841e+06	1.62405	Enriched	2	2
High	156720463	histone H3.2 [OS=Nicotiana tabacum]	12.8	2.714	13	1.24435e+08	2.385e+07	1.05627e+08	3.44013e+08	7.41424e+07	2.2482e+08	1.6004	Enriched	2	2
High	3273350	Histone H3 [OS=Nicotiana tabacum]	15.4	2.714	10	1.24435e+08	2.385e+07	1.05627e+08	3.44013e+08	7.41424e+07	2.2482e+08	1.6004	Enriched	2	2
High	396589	Catechol O-methyltransferase [OS=Nicotiana tabacum]	39.4	8.435	7	957675	ND	2.8725e+06	2.85526e+06	957675	2.86388e+06	1.58036	Enriched	2	2
High	27529856	DnaJ homolog [OS=Nicotiana tabacum]	37.6	9.152	6	4.96748e+06	ND	1.73404e+07	1.12886e+07	4.96748e+06	1.43145e+07	1.52689	Enriched	2	2
High	545693914	GDP-mannose-3',5'-epimerase [OS=Nicotiana tabacum]	42.5	3.454	7	7.36751e+06	3.76231e+06	1.56034e+07	1.33673e+07	5.56491e+06	1.44853e+07	1.38016	Enriched	2	2
High	48375044	putative mitochondrial malate dehydrogenase [OS=Nicotiana tabacum]	22	11.438	17	2.63441e+06	1.4963e+06	ND	5.24661e+06	2.06535e+06	5.24661e+06	1.345	Enriched	3	2
High	662552187	mitochondrial malate dehydrogenase [OS=Nicotiana tabacum]	35.7	11.438	11	2.63441e+06	1.4963e+06	ND	5.24661e+06	2.06535e+06	5.24661e+06	1.345	Enriched	3	2
High	225259	ORF 167 [OS=Nicotiana tabacum]	19.5	5.572	14	4.16187e+06	837660	6.24421e+06	5.26368e+06	2.49976e+06	5.75395e+06	1.20276	Enriched	2	2
High	37983592	phosphoribosylaminoimidazole carboxylase, partial [OS=Nicotiana tabacum]	67	6.876	4	6.2095e+06	3.67832e+06	1.65847e+07	5.26345e+06	4.94391e+06	1.09241e+07	1.14379	Enriched	2	2
High	13173434	phosphoribosylaminoimidazole carboxylase [OS=Nicotiana tabacum]	67.3	6.876	4	6.2095e+06	3.67832e+06	1.65847e+07	5.26345e+06	4.94391e+06	1.09241e+07	1.14379	Enriched	2	2
High	159517160	Aba2 [OS=Nicotiana tabacum]	47.3	6.88	6	ND	1.33229e+06	4.80764e+06	989603	1.33229e+06	2.89862e+06	1.12146	Enriched	2	2
High	10798636	Elongation factor 2 [OS=Nicotiana tabacum]	16.3	8.112	27	1.33143e+07	7.21786e+06	2.54284e+07	1.79031e+07	1.02661e+07	2.16658e+07	1.07753	Enriched	2	2
High	946716694	glycine-rich RNA-binding protein [OS=Nicotiana tabacum]	15.5	7.855	21	2.27734e+07	1.46284e+07	4.07948e+07	36887808	1.87009e+07	3.88413e+07	1.05449	Enriched	3	2
High	187373099	glycine-rich RNA-binding protein [OS=Nicotiana tabacum]	15.6	7.855	20	2.27734e+07	1.46284e+07	4.07948e+07	36887808	1.87009e+07	3.88413e+07	1.05449	Enriched	3	2
High	8671350	pectin methylesterase [OS=Nicotiana tabacum]	63.4	7.57	7	1.04982e+07	6.02023e+06	7.82867e+06	2.55677e+07	8.25921e+06	1.66982e+07	1.01561	Enriched	3	2
