## Supplemental Table 3 for "Reprogramming of auxin and brassinosteroid signaling is an early part of the homeostatic response to a viral movement protein"

### Sheet: Sheet1
Table S3. Genes related to auxin or BR signaling pathways whose expression is affetced by MP30.
Aux or BR function	String_DB annotation	N Ben Base acc. No	Detailed Pathway Relationship	References
BR/Auxin (Signaling)	Probable leucine-rich repeat receptor-like protein kinase At1g35710.	Nbe.v1.1.chr11g12950	Core Signaling Family: LRR-RLKs are the family of the BR receptor (BRI1). This gene is a strong candidate for a BR receptor homolog or a related co-receptor/modulator central to BR signaling and its crosstalk with Auxin.	https://doi.org/10.1016/S0092-8674(00)80357-8
BR/Auxin (Signaling/Crosstalk)	LRR receptor-like serine/threonine-protein kinase ERECTA.	Nbe.v1.1.chr17g38900	The ERECTA (ER) receptor-like kinase family plays a crucial role in integrating brassinosteroid (BR) and auxin (Aux) signals to control plant growth, particularly cell elongation. ER signaling can activate auxin biosynthesis and response, while auxin can also activate BR biosynthesis genes, creating a complex feedback loop that establishes a shared pathway for cell growth. This integration ensure…	(Torii et al., 1996; doi: 10.1105/tpc.8.4.735), (van Zanten et al., 2009: https://doi.org/10.1016/j.tplants.2009.01.010).	https://doi.org/10.1111/nph.16840	https://doi.org/10.3390/ijms25094754	https://doi.org/10.1111/jipb.12108	https://doi.org/10.3389/fpls.2017.01688
Auxin (Signaling)	F-box protein At5g03100-like	Nbe.v1.1.chr14g39680	Signaling/Degradation: F-box proteins are core recognition factors of the SCF E3 ligase complex. The Auxin receptor (TIR1/AFBs) is an F-box protein that initiates signaling by degrading AUX/IAA repressors.	doi: 10.1105/tpc.114.133744	https://doi.org/10.1038/s41586-025-08669-w	https://doi.org/10.1093/plcell/koae125	https://doi.org/10.1016/j.tibs.2022.06.004 dynamics Intrinsic and extrinsic regulators of Aux/IAA protein degradation dynamics	https://genesdev.cshlp.org/content/13/13/1678
BR/Auxin (Signaling/Response)	Heat shock protein 82; HSP90 family.	Nbe.v1.1.chr13g20910	Signaling/Response: HSP90 is an essential chaperone required for the stability, proper folding, and activation of the primary BR receptor (BRI1), as well as components of the Auxin receptor complex.	https://doi.org/10.3390/cells11213341	https://doi.org/10.1038/s41467-025-63780-w	https://doi.org/10.1080/15592324.2017.1311439	https://doi.org/10.1111/nph.12843	https://doi.org/10.1002/1873-3468.13499	https://doi.org/10.1080/15592324.2017.1311439
BR/Auxin (Biosynthesis/Catabolism)	Cytochrome P450 72A15-like.	Nbe.v1.1.chr18g02350	Biosynthesis/Catabolism: CYP72 family members are key enzymes involved in the catabolism and inactivation of Brassinosteroids (CYP72C1 homolog) or the biosynthesis/modification of related Auxin/sterol metabolites.	https://doi.org/10.1007/s11103-010-9663-y; https://doi.org/10.1093/jxb/eri073
BR/Auxin (Biosynthesis/Catabolism)	Cytochrome P450 CYP72A219-like isoform X1.	Nbe.v1.1.chr08g12470	Biosynthesis/Catabolism: (Same family as above) Likely involved in hormone metabolism/inactivation.	https://doi.org/10.1007/s11103-010-9663-y; https://doi.org/10.1093/jxb/eri073
BR/Auxin (Biosynthesis/Catabolism)	Cytochrome P450 CYP72A219-like.	Nbe.v1.1.chr15g04560	Biosynthesis/Catabolism: (Same family as above) Likely involved in hormone metabolism/inactivation.	https://doi.org/10.1007/s11103-010-9663-y; https://doi.org/10.1093/jxb/eri073
Auxin (Homeostasis/Movement)	ABC transporter C family member 3 isoform X2.	Nbe.v1.1.chr02g06490	Homeostasis/Movement: ABCC3-type transporters transport glutathione conjugates into the vacuole. This gene likely sequesters inactive Auxin-GSH conjugates and other hormone metabolites, regulating active Auxin levels.	https://doi.org/10.1104/pp.18.00934
Auxin (Homeostasis/Movement)	ABC transporter C family member 3 isoform X2.	Nbe.v1.1.chr05g03740	Homeostasis/Movement: (Duplicate entry for the same function.)	https://doi.org/10.1104/pp.18.00934
Auxin (Signaling/Movement)	Peptidylprolyl isomerase.	Nbe.v1.1.chr18g38880	Signaling/Movement: PPIases (like TWD1/FKBP42) regulate the function and stability of ABCB Auxin efflux transporters, thereby directly influencing directional Auxin movement.	https://doi.org/10.1074/jbc.RA120.014104
